# A quantile integral linear model to quantify genetic effects on phenotypic variability

**DOI:** 10.1101/2021.04.14.439847

**Authors:** Jiacheng Miao, Yupei Lin, Yuchang Wu, Boyan Zheng, Lauren L. Schmitz, Jason M. Fletcher, Qiongshi Lu

## Abstract

Detecting genetic variants associated with the variance of complex traits, i.e. variance quantitative trait loci (vQTL), can provide crucial insights into the interplay between genes and environments and how they jointly shape human phenotypes in the population. We propose a quantile integral linear model (QUAIL) to estimate genetic effects on trait variability. Through extensive simulations and analyses of real data, we demonstrate that QUAIL provides computationally efficient and statistically powerful vQTL mapping that is robust to non-Gaussian phenotypes and confounding effects on phenotypic variability. Applied to UK Biobank (N=375,791), QUAIL identified 11 novel vQTL for body mass index (BMI). Top vQTL findings showed substantial enrichment for interactions with physical activities and sedentary behavior. Further, variance polygenic scores (vPGS) based on QUAIL effect estimates showed superior predictive performance on both population-level and within-individual BMI variability compared to existing approaches. Overall, QUAIL is a unified framework to quantify genetic effects on the phenotypic variability at both single-variant and vPGS levels. It addresses critical limitations in existing approaches and may have broad applications in future gene-environment interaction studies.
