## Supplementary Table for "A quantile integral linear model to quantify genetic effects on phenotypic variability"

### Sheet: Table S1
Supplementary Table 1. Genome-wide significant vQTL for BMI identified using QUAIL. Highlighted rows denote novel vQTL not identified by other approaches.
chr	BP	A1	A2	SNP	freq	beta	SE	P
1	78623626	T	C	rs17391694	0.141498	0.062569	0.0107884	6.64955e-09
1	155025302	A	G	rs201657685	0.263438	0.0609193	0.0107873	1.63108e-08
1	177899121	C	G	rs545608	0.207492	0.0892783	0.0107881	1.28218e-16
1	219687432	C	T	rs2785990	0.347043	0.0699818	0.0107888	8.79301e-11
2	417167	C	T	rs62106258	0.0478383	-0.0862235	0.0107879	1.32497e-15
2	650519	G	A	rs13401686	0.171726	-0.094899	0.0107883	1.41803e-18
2	25136866	A	T	rs10203386	0.452566	0.0732508	0.0107844	1.10545e-11
2	58827428	C	G	rs1012545	0.442553	0.0616162	0.0107871	1.11735e-08
2	165504527	C	T	rs145419303	0.405875	0.0649345	0.0107875	1.75224e-09
3	12389313	G	A	rs17036326	0.122073	0.0688474	0.0107882	1.75335e-10
3	88098062	T	G	rs1040319	0.166677	-0.0626504	0.0107898	6.38733e-09
3	131638630	A	C	rs1225056	0.264185	0.09182	0.0107884	1.73055e-17
3	156797225	C	T	rs56082403	0.397904	-0.0668221	0.0107904	5.91856e-10
3	185830488	T	C	rs55742087	0.183461	-0.0619547	0.0107896	9.3595e-09
4	20213781	C	T	rs10016841	0.134282	0.0599815	0.0107868	2.68985e-08
4	45181334	T	A	rs12507026	0.433129	0.064145	0.0107889	2.75943e-09
4	67810827	T	C	rs13102956	0.436938	0.0593047	0.0107854	3.83028e-08
5	75003678	C	T	rs2307111	0.392558	-0.0646757	0.0107883	2.03699e-09
5	87705268	G	C	rs2410767	0.208478	-0.0665494	0.0107862	6.84144e-10
5	95867223	C	A	rs1459843	0.391775	0.0640928	0.010788	2.8336e-09
6	26582035	T	C	rs13198716	0.111286	0.090096	0.0107878	6.75537e-17
6	32149816	C	T	rs3134940	0.200938	0.0815816	0.0107881	3.97296e-14
6	34676237	C	T	rs4711399	0.222203	0.0600911	0.0107886	2.55083e-08
6	50830957	A	G	rs757868430	0.177636	0.0869991	0.0107909	7.51087e-16
6	127454893	A	G	rs72959041	0.0484861	-0.0597357	0.0107888	3.08229e-08
7	75081418	T	C	rs58862095	0.419488	-0.0632968	0.0107868	4.41434e-09
8	9652308	T	C	rs56738120	0.111279	0.0608825	0.0107928	1.69183e-08
8	73443198	G	T	rs12679106	0.285846	0.0692859	0.0107917	1.36172e-10
9	28415512	T	C	rs10968577	0.326491	0.0599192	0.0107888	2.797e-08
10	87490850	G	A	rs17399739	0.0699186	0.0626466	0.0107891	6.38525e-09
10	114767771	A	G	rs4132670	0.31278	-0.0786369	0.0107879	3.12096e-13
11	27694241	C	G	rs2049045	0.187859	-0.0592419	0.0107884	3.99329e-08
12	41872188	G	A	rs2199028	0.482834	0.0605329	0.0107804	1.96628e-08
12	50263148	A	G	rs7132908	0.38304	0.0837079	0.010788	8.55599e-15
12	123112806	G	A	rs6489159	0.261365	-0.0638535	0.0107883	3.24662e-09
12	124409502	A	G	rs7133378	0.317088	0.0613097	0.0107884	1.3252e-08
13	58670059	C	G	rs9569816	0.229506	-0.0669993	0.0107853	5.23387e-10
14	79943606	T	C	rs28479795	0.22162	0.0615588	0.0107879	1.15553e-08
16	28925093	C	T	rs187977087	0.354345	0.0781103	0.0107892	4.50627e-13
16	31070481	T	A	rs56813533	0.374235	-0.0917879	0.0107869	1.7577e-17
16	53800954	C	T	rs1421085	0.402151	0.216054	0.0107831	2.95629e-89
17	46230891	T	C	rs16969990	0.069876	-0.0608166	0.0107872	1.72302e-08
17	46960760	G	A	rs4793990	0.304613	-0.0646145	0.0107895	2.11809e-09
18	21109466	T	G	rs1652376	0.463709	-0.0611532	0.0107884	1.44213e-08
18	57829135	C	T	rs6567160	0.234264	0.116712	0.0107873	2.8115e-27
18	58055731	A	G	rs7227255	0.0200517	-0.0793975	0.0107879	1.84434e-13
19	46179043	A	G	rs2238691	0.194357	-0.0930737	0.010788	6.29135e-18
19	47569003	G	A	rs3810291	0.322852	-0.0591414	0.0107884	4.20956e-08
22	40708679	C	T	rs2072858	0.351441	-0.0638369	0.010786	3.25195e-09

### Sheet: Table S2
Supplementary Table 2. Cell-type heritability enrichment for BMI vQTL and GWAS associations
Columns B-E show enrichment results (i.e. LDSC regression coefficients, SEs, and p-values) for BMI vQTL based on QUAIL. Columns F-I show enrichment results based on BMI GWAS. FDR-adjusted p-values are shown in columns E and I.
Tissue and cell type	beta_QUAIL	SE_QUAIL	P_QUAIL	P_QUAIL_FDR	beta_GWAS	SE_GWAS	P_GWAS	P_GWAS_FDR
A08.186.211.730.885.287.500.270.Frontal.Lobe	3.54607e-09	1.06824e-09	0.000450794	0.0391668	1.03408e-08	2.86493e-09	0.00015342	0.00262092
A08.186.211.464.Limbic.System	3.09828e-09	9.43207e-10	0.000510207	0.0391668	1.20265e-08	2.67287e-09	3.40624e-06	0.000385413
A03.556.875.875.Stomach	3.68069e-09	1.15097e-09	0.000692141	0.0391668	2.32282e-09	3.01784e-09	0.22074	0.999974
A08.186.211.730.885.287.500.Cerebral.Cortex	2.96793e-09	9.36484e-10	0.00076423	0.0391668	1.15101e-08	2.62127e-09	5.64019e-06	0.000385413
A08.186.211.464.710.225.Entorhinal.Cortex	2.72681e-09	9.95511e-10	0.00308037	0.126295	1.21256e-08	2.97401e-09	2.27899e-05	0.000778653
A08.186.211.730.317.Diencephalon	2.85574e-09	1.1294e-09	0.00572678	0.169849	5.26506e-09	3.0431e-09	0.0418006	0.295487
A08.186.211.730.885.287.249.Basal.Ganglia	2.53252e-09	1.00334e-09	0.00579972	0.169849	6.66177e-09	2.50123e-09	0.00386779	0.037757
A08.186.211.464.405.Hippocampus	2.30876e-09	9.39113e-10	0.00697706	0.178787	1.14617e-08	2.60153e-09	5.27117e-06	0.000385413
A09.371.729.Retina	4.53223e-09	1.93582e-09	0.00960985	0.190874	1.21525e-08	3.08025e-09	3.98489e-05	0.0011352
A08.186.211.Brain	2.28312e-09	9.79122e-10	0.00985554	0.190874	1.1464e-08	2.70448e-09	1.1231e-05	0.000460472
A08.186.211.653.Mesencephalon	2.28584e-09	9.86399e-10	0.010242	0.190874	4.3391e-09	2.64813e-09	0.0506532	0.324497
A03.556.124.526.767.Rectum	3.17147e-09	1.48525e-09	0.0163678	0.279617	5.92483e-09	4.17654e-09	0.0780082	0.444214
A15.145.229.188.Blood.Platelets	2.19122e-09	1.09074e-09	0.0222721	0.346705	2.1168e-09	2.99565e-09	0.2399	0.999974
A11.872.653.Neural.Stem.Cells	2.14343e-09	1.08084e-09	0.0236774	0.346705	6.35939e-09	2.77731e-09	0.0110173	0.0941063
A03.556.875.Upper.Gastrointestinal.Tract	2.41889e-09	1.26946e-09	0.0283606	0.370174	2.02021e-09	3.6677e-09	0.290881	0.999974
A08.186.211.730.885.287.500.571.735.Visual.Cortex	1.91009e-09	1.01624e-09	0.0300832	0.370174	6.72179e-09	2.61882e-09	0.0051332	0.0478321
A11.118.637.555.567.562.B.Lymphocytes	2.81033e-09	1.50233e-09	0.0306973	0.370174	9.94428e-09	5.48341e-09	0.0348756	0.264796
Brain_Nucleus_accumbens_(basal_ganglia)	1.46056e-09	8.09689e-10	0.035627	0.405752	9.7603e-09	2.56011e-09	6.87968e-05	0.00156704
A08.186.211.730.317.357.352.435.Hypothalamo.Hypophyseal.System	2.04615e-09	1.17722e-09	0.0410946	0.443389	4.05576e-09	3.13345e-09	0.0977734	0.513937
A08.186.211.132.Brain.Stem	1.51595e-09	9.09613e-10	0.0477983	0.489933	9.40861e-09	2.67189e-09	0.000214694	0.00314373
Brain_Frontal_Cortex_(BA9)	1.39711e-09	8.53781e-10	0.0508796	0.496682	1.05301e-08	2.48402e-09	1.12196e-05	0.000460472
A15.145.229.637.555.Leukocytes..Mononuclear	2.12287e-09	1.33982e-09	0.0565472	0.52046	6.08329e-09	5.25564e-09	0.123538	0.633134
A15.145.229.637.555.567.562.725.Plasma.Cells	2.30352e-09	1.51603e-09	0.064326	0.52046	8.40823e-09	5.44303e-09	0.0612008	0.380187
A08.186.211.730.317.357.Hypothalamus	1.7281e-09	1.14996e-09	0.0664521	0.52046	5.19634e-09	3.11317e-09	0.0475438	0.314403
A08.186.211.730.885.287.500.670.Parietal.Lobe	1.51036e-09	1.00663e-09	0.066754	0.52046	5.98534e-09	2.79172e-09	0.0160179	0.131347
A15.382.490.555.567.Lymphocytes	2.08805e-09	1.40158e-09	0.0681413	0.52046	8.27165e-09	5.70362e-09	0.0734948	0.43047
Brain_Putamen_(basal_ganglia)	1.20481e-09	8.14913e-10	0.0696441	0.52046	9.11132e-09	2.45838e-09	0.000105182	0.00196022
A09.371.Eye	2.11052e-09	1.43826e-09	0.071132	0.52046	6.61446e-09	3.89606e-09	0.0447796	0.305994
Brain_Hippocampus	1.26904e-09	8.75618e-10	0.073626	0.52046	6.9422e-09	2.45459e-09	0.00234014	0.0239864
A03.556.500.760.Salivary.Glands	1.85973e-09	1.31386e-09	0.0784661	0.536185	1.78035e-09	3.54699e-09	0.307858	0.999974
Testis	1.57519e-09	1.16633e-09	0.088419	0.584706	2.76006e-09	3.95206e-09	0.242468	0.999974
Brain_Cortex	9.96502e-10	8.73495e-10	0.126972	0.760658	7.27958e-09	2.55572e-09	0.00219735	0.0237083
A08.186.211.865.428.Metencephalon	1.05329e-09	9.45353e-10	0.132602	0.760658	9.85343e-09	2.64149e-09	9.56403e-05	0.00196022
A03.556.500.760.464.Parotid.Gland	1.44683e-09	1.29867e-09	0.132621	0.760658	1.82618e-09	3.57955e-09	0.304966	0.999974
Brain_Hypothalamus	9.19415e-10	8.28228e-10	0.133478	0.760658	8.43889e-09	2.44685e-09	0.000281466	0.00360628
Prostate	1.2675e-09	1.14642e-09	0.134448	0.760658	-5.81655e-10	2.84227e-09	0.581075	0.999974
A11.436.348.Hepatocytes	1.4187e-09	1.31125e-09	0.139639	0.760658	5.1894e-09	3.92916e-09	0.0932944	0.503299
A03.556.249.249.356.668.Colon..Sigmoid	1.26051e-09	1.17165e-09	0.141	0.760658	5.38542e-10	3.25595e-09	0.434314	0.999974
Brain_Caudate_(basal_ganglia)	8.70242e-10	8.31946e-10	0.147773	0.776756	9.11537e-09	2.56726e-09	0.000192164	0.00303027
A11.118.637.Leukocytes	1.54229e-09	1.50949e-09	0.153455	0.786454	5.29756e-09	5.66507e-09	0.174861	0.853489
A15.145.300.Fetal.Blood	1.18925e-09	1.28575e-09	0.177497	0.846727	8.91358e-10	3.26676e-09	0.392482	0.999974
A11.620.520.Myocytes..Smooth.Muscle	2.00128e-09	2.23555e-09	0.185338	0.846727	-4.03546e-10	2.79721e-09	0.557355	0.999974
Artery_Tibial	1.26177e-09	1.41585e-09	0.186417	0.846727	1.06105e-09	2.55389e-09	0.338901	0.999974
A08.186.211.132.810.428.200.Cerebellum	8.28434e-10	9.33459e-10	0.187408	0.846727	1.03739e-08	2.64651e-09	4.43006e-05	0.0011352
A15.382.490.555.567.537.Killer.Cells..Natural	1.09156e-09	1.2422e-09	0.189773	0.846727	-2.62643e-10	2.97993e-09	0.535116	0.999974
A14.724.557.Nasopharynx	1.09292e-09	1.26402e-09	0.193617	0.846727	3.61178e-09	3.71699e-09	0.165601	0.828005
A05.360.Genitalia	1.47672e-09	1.71376e-09	0.194431	0.846727	-3.56441e-09	2.21739e-09	0.946026	0.999974
Cervix_Endocervix	1.81232e-09	2.1474e-09	0.199345	0.846727	-1.06675e-09	3.35335e-09	0.624801	0.999974
A03.556.124.684.Intestine..Small	1.08242e-09	1.29924e-09	0.202388	0.846727	1.24164e-09	3.57132e-09	0.364043	0.999974
Spleen	8.48921e-10	1.07101e-09	0.213996	0.851566	2.16625e-11	3.29104e-09	0.497374	0.999974
Pituitary	1.41911e-09	1.79849e-09	0.21504	0.851566	1.94759e-09	2.92048e-09	0.252427	0.999974
A08.186.211.730.885.287.249.487.Corpus.Striatum	7.68663e-10	9.78253e-10	0.216007	0.851566	1.36556e-09	2.38555e-09	0.283515	0.999974
A15.382.Immune.System	1.02004e-09	1.32568e-09	0.220813	0.854089	6.62309e-09	4.77012e-09	0.0824994	0.457091
A11.627.340.360.Granulocyte.Precursor.Cells	8.41385e-10	1.12224e-09	0.226706	0.860643	-2.40193e-09	2.97765e-09	0.790067	0.999974
Brain_Anterior_cingulate_cortex_(BA24)	6.03728e-10	8.68438e-10	0.243469	0.907474	8.62063e-09	2.49331e-09	0.000272604	0.00360628
A03.556.249.249.356.Colon	8.4519e-10	1.25238e-09	0.24988	0.914738	-4.92086e-10	3.46846e-09	0.55641	0.999974
Small_Intestine_Terminal_Ileum	6.68703e-10	1.04093e-09	0.260303	0.936178	-2.16953e-09	3.1564e-09	0.754067	0.999974
A15.145.846.Serum	6.81661e-10	1.09708e-09	0.267188	0.944371	1.5181e-09	2.82494e-09	0.295498	0.999974
Fallopian_Tube	1.21788e-09	2.1335e-09	0.284055	0.986971	-4.25635e-10	3.4197e-09	0.549527	0.999974
A10.690.467.Muscle..Smooth	1.15996e-09	2.18011e-09	0.297341	0.999095	-8.75633e-10	3.05697e-09	0.612729	0.999974
Brain_Cerebellum	4.17294e-10	8.312e-10	0.307821	0.999095	7.62634e-09	2.50414e-09	0.00116147	0.0133037
A02.165.Cartilage	4.95135e-10	1.01562e-09	0.312945	0.999095	-2.84698e-09	2.41538e-09	0.880738	0.999974
A15.145.229.637.555.567.569.200.CD4.Positive.T.Lymphocytes	5.37551e-10	1.19282e-09	0.326119	0.999095	4.91743e-09	2.76265e-09	0.0375405	0.27485
Brain_Substantia_nigra	3.51546e-10	8.39513e-10	0.3377	0.999095	4.6693e-09	2.23711e-09	0.0184351	0.145354
A03.556.124.Intestines	4.6076e-10	1.20744e-09	0.351379	0.999095	-1.00086e-09	3.47447e-09	0.61335	0.999974
Uterus	3.57453e-10	1.03565e-09	0.364991	0.999095	1.63793e-09	3.1042e-09	0.298871	0.999974
Brain_Cerebellar_Hemisphere	2.87177e-10	8.48634e-10	0.367531	0.999095	7.63946e-09	2.50986e-09	0.00116813	0.0133037
A11.329.171.Chondrocytes	6.45433e-10	2.05659e-09	0.376822	0.999095	-3.30004e-09	2.73961e-09	0.885815	0.999974
A05.360.490.Germ.Cells	4.4658e-10	1.73607e-09	0.398498	0.999095	-2.37528e-09	3.16227e-09	0.773713	0.999974
A11.329.830.Stromal.Cells	4.66075e-10	1.91167e-09	0.403691	0.999095	-2.94624e-09	2.9959e-09	0.8373	0.999974
Cells_Transformed_fibroblasts	3.96421e-10	1.85028e-09	0.415176	0.999095	-7.97344e-09	2.39927e-09	0.999555	0.999974
A11.872.190.260.Embryoid.Bodies	2.23481e-10	1.13828e-09	0.422175	0.999095	-2.24533e-10	3.17905e-09	0.528153	0.999974
A05.810.890.Urinary.Bladder	2.3786e-10	1.302e-09	0.427521	0.999095	-2.10034e-09	3.54124e-09	0.723446	0.999974
A03.556.124.369.Intestinal.Mucosa	2.03608e-10	1.1359e-09	0.428871	0.999095	-3.72422e-09	2.86552e-09	0.903143	0.999974
Brain_Amygdala	1.28567e-10	8.50145e-10	0.439897	0.999095	5.60681e-09	2.39356e-09	0.00957876	0.0853759
A05.360.319.679.490.Endometrium	2.68635e-10	1.80621e-09	0.440884	0.999095	-3.69353e-09	2.35823e-09	0.941353	0.999974
A03.556.875.500.Esophagus	1.76972e-10	1.33775e-09	0.447377	0.999095	-9.50857e-10	3.69707e-09	0.601485	0.999974
A11.872.190.Embryonic.Stem.Cells	2.27141e-10	1.91013e-09	0.452672	0.999095	-3.91806e-09	2.52339e-09	0.939752	0.999974
A03.620.Liver	1.20497e-10	1.11814e-09	0.457091	0.999095	-2.64501e-09	3.10654e-09	0.802736	0.999974
A11.497.497.600.Oocytes	1.59361e-10	1.55927e-09	0.459298	0.999095	-2.15574e-09	3.09067e-09	0.757255	0.999974
A11.382.Endocrine.Cells	1.85941e-10	1.8921e-09	0.460858	0.999095	-4.09282e-09	2.70717e-09	0.934713	0.999974
A10.165.450.300.425.Keloid	8.90826e-11	9.72159e-10	0.463495	0.999095	-2.42865e-09	2.44932e-09	0.839294	0.999974
A07.231.908.670.874.Umbilical.Veins	8.19827e-11	1.04179e-09	0.468638	0.999095	-5.36299e-09	2.62061e-09	0.979645	0.999974
Adrenal_Gland	1.76693e-10	2.37849e-09	0.470391	0.999095	-3.27221e-09	3.6466e-09	0.815229	0.999974
A04.411.Lung	1.49114e-10	2.0454e-09	0.470942	0.999095	-3.72168e-09	2.79628e-09	0.908396	0.999974
A06.407.Endocrine.Glands	1.1043e-10	1.72862e-09	0.474532	0.999095	-5.30238e-09	2.14508e-09	0.99328	0.999974
A05.360.319.114.373.Fallopian.Tubes	1.125e-10	1.87084e-09	0.476025	0.999095	-7.2657e-09	2.24831e-09	0.999385	0.999974
A03.734.414.Islets.of.Langerhans	1.12373e-10	1.86964e-09	0.476036	0.999095	-3.64604e-09	2.62312e-09	0.91773	0.999974
A06.407.312.Gonads	4.60493e-11	1.74114e-09	0.48945	0.999095	-6.63644e-09	2.13051e-09	0.99908	0.999974
A11.329.228.Fibroblasts	4.17395e-11	1.81684e-09	0.490836	0.999095	-6.06097e-09	2.83748e-09	0.983662	0.999974
A05.360.319.114.630.Ovary	2.38322e-11	1.84148e-09	0.494837	0.999095	-6.51056e-09	2.16363e-09	0.99869	0.999974
A06.407.312.782.Testis	-4.52938e-12	1.53278e-09	0.501179	0.999095	-6.3451e-09	2.1276e-09	0.998569	0.999974
Kidney_Cortex	-6.09366e-12	1.13975e-09	0.502133	0.999095	-2.51165e-09	2.98113e-09	0.800251	0.999974
A11.329.629.Osteoblasts	-1.44953e-11	1.62872e-09	0.50355	0.999095	-5.32738e-09	2.84244e-09	0.96955	0.999974
A05.360.319.Genitalia..Female	-3.1324e-11	1.89223e-09	0.506604	0.999095	-6.42771e-09	2.26047e-09	0.997769	0.999974
A11.118.637.555.567.569.200.700.T.Lymphocytes..Regulatory	-5.93923e-11	1.17624e-09	0.520135	0.999095	4.23857e-09	2.8391e-09	0.0677279	0.408359
A11.436.Epithelial.Cells	-1.7029e-10	1.93515e-09	0.535061	0.999095	-5.3344e-09	2.71083e-09	0.975455	0.999974
A11.443.Erythroid.Cells	-1.17679e-10	1.18383e-09	0.539592	0.999095	-4.84814e-09	2.68031e-09	0.964759	0.999974
A10.165.450.300.Cicatrix	-1.17734e-10	9.62548e-10	0.548675	0.999095	-3.07418e-09	2.5061e-09	0.890028	0.999974
A15.382.812.260.Dendritic.Cells	-1.67102e-10	1.08923e-09	0.560964	0.999095	-6.10811e-09	2.40615e-09	0.994434	0.999974
Nerve_Tibial	-1.60269e-10	1.0299e-09	0.561832	0.999095	-2.34289e-10	2.85517e-09	0.5327	0.999974
A11.872.Stem.Cells	-3.87309e-10	2.4684e-09	0.562341	0.999095	-5.43988e-09	2.61033e-09	0.981419	0.999974
Stomach	-2.03563e-10	1.01107e-09	0.579781	0.999095	-1.83903e-09	2.69799e-09	0.752263	0.999974
A15.145.Blood	-2.51591e-10	1.21137e-09	0.582265	0.999095	-1.08613e-09	3.4107e-09	0.624927	0.999974
A14.724.Pharynx	-2.52639e-10	1.15174e-09	0.586813	0.999095	-1.60929e-09	2.96341e-09	0.706454	0.999974
Colon_Transverse	-2.4971e-10	1.04426e-09	0.594497	0.999095	-2.20803e-09	2.61402e-09	0.800857	0.999974
A15.382.520.604.800.Palatine.Tonsil	-3.65583e-10	1.34442e-09	0.60716	0.999095	-4.43234e-11	3.47413e-09	0.50509	0.999974
Thyroid	-2.86927e-10	1.04038e-09	0.608646	0.999095	-3.68505e-09	2.63825e-09	0.91876	0.999974
A14.549.167.Dentition	-3.58569e-10	1.1252e-09	0.625012	0.999095	-4.02824e-09	2.64774e-09	0.935918	0.999974
Bladder	-2.82885e-10	8.84518e-10	0.625447	0.999095	-3.22492e-09	2.39398e-09	0.911026	0.999974
A02.835.583.443.800.800.Synovial.Fluid	-3.84072e-10	1.19854e-09	0.625686	0.999095	-2.67167e-09	3.27501e-09	0.792686	0.999974
A07.231.908.Veins	-3.54172e-10	1.02886e-09	0.634666	0.999095	-6.12529e-09	2.57942e-09	0.991218	0.999974
A02.835.232.834.151.Cervical.Vertebrae	-6.78497e-10	1.84142e-09	0.643736	0.999095	-2.7784e-09	2.6976e-09	0.848483	0.999974
A02.835.583.443.800.Synovial.Membrane	-7.02856e-10	1.77631e-09	0.65383	0.999095	-1.02893e-08	2.54472e-09	0.999974	0.999974
Esophagus_Muscularis	-4.17589e-10	1.0415e-09	0.655771	0.999095	2.08883e-09	2.59099e-09	0.210067	0.999974
A11.627.624.249.Monocyte.Macrophage.Precursor.Cells	-5.22827e-10	1.2149e-09	0.666528	0.999095	8.01663e-10	3.18764e-09	0.400717	0.999974
A07.231.Blood.Vessels	-4.75056e-10	9.7363e-10	0.687198	0.999095	-3.30742e-09	2.74163e-09	0.886163	0.999974
A03.556.249.249.209.Cecum	-5.61899e-10	1.14603e-09	0.68804	0.999095	-5.50544e-10	3.14323e-09	0.56952	0.999974
A14.549.885.Tongue	-5.7233e-10	1.15073e-09	0.690533	0.999095	-2.45993e-09	2.51109e-09	0.836365	0.999974
Esophagus_Gastroesophageal_Junction	-5.05445e-10	9.92327e-10	0.694748	0.999095	1.40839e-09	2.61883e-09	0.29536	0.999974
Pancreas	-5.08713e-10	9.92555e-10	0.69586	0.999095	-4.69246e-10	2.90928e-09	0.564069	0.999974
A15.145.229.Blood.Cells	-6.1595e-10	1.17943e-09	0.69925	0.999095	-3.53477e-09	3.05229e-09	0.876582	0.999974
A15.382.520.604.700.Spleen	-5.61748e-10	1.05338e-09	0.70308	0.999095	-3.98179e-09	2.56675e-09	0.939585	0.999974
A03.556.Gastrointestinal.Tract	-6.74791e-10	1.1654e-09	0.718713	0.999095	-4.40207e-09	2.81536e-09	0.941043	0.999974
A11.118.637.555.567.569.T.Lymphocytes	-6.59346e-10	1.13504e-09	0.719346	0.999095	5.30336e-10	3.05255e-09	0.431037	0.999974
A10.615.550.599.Mouth.Mucosa	-6.5863e-10	1.10911e-09	0.72369	0.999095	-2.84948e-09	2.94778e-09	0.833141	0.999974
A03.556.249.124.Ileum	-7.38263e-10	1.23761e-09	0.724587	0.999095	-3.27222e-09	2.94702e-09	0.866576	0.999974
A05.360.319.679.256.Cervix.Uteri	-7.71906e-10	1.27538e-09	0.727488	0.999095	-4.63301e-09	3.37573e-09	0.915038	0.999974
A11.872.580.Mesenchymal.Stem.Cells	-1.14565e-09	1.89073e-09	0.727719	0.999095	-6.14401e-09	2.72398e-09	0.98795	0.999974
Ovary	-6.44796e-10	1.0434e-09	0.731704	0.999095	-2.55445e-09	3.1401e-09	0.792033	0.999974
Adipose_Subcutaneous	-7.16098e-10	1.14171e-09	0.734741	0.999095	-4.33542e-09	2.55159e-09	0.95535	0.999974
A02.633.567.850.Quadriceps.Muscle	-7.03331e-10	1.12002e-09	0.734986	0.999095	-1.13561e-09	2.94544e-09	0.650085	0.999974
A11.329.114.Adipocytes	-8.38698e-10	1.25971e-09	0.747227	0.999095	-3.50024e-09	3.44455e-09	0.845225	0.999974
A15.382.812.Mononuclear.Phagocyte.System	-7.35478e-10	1.07951e-09	0.752161	0.999095	-7.06158e-09	2.45609e-09	0.997981	0.999974
Adipose_Visceral_(Omentum)	-8.88432e-10	1.29313e-09	0.753972	0.999095	-8.21885e-09	2.7001e-09	0.998832	0.999974
Heart_Left_Ventricle	-7.80063e-10	1.12836e-09	0.755319	0.999095	2.29264e-11	2.53735e-09	0.496395	0.999974
A15.378.316.580.Monocytes	-7.95127e-10	1.12485e-09	0.760178	0.999095	-5.31914e-09	2.48149e-09	0.983964	0.999974
A11.872.378.590.635.Granulocyte.Macrophage.Progenitor.Cells	-8.81531e-10	1.20506e-09	0.76777	0.999095	-1.07301e-09	3.15291e-09	0.633193	0.999974
A10.615.284.473.Chorion	-1.08631e-09	1.47817e-09	0.7688	0.999095	-6.62377e-09	2.59471e-09	0.994657	0.999974
A06.407.900.Thyroid.Gland	-7.53458e-10	1.02519e-09	0.768814	0.999095	-6.24848e-09	2.43819e-09	0.994808	0.999974
A10.272.497.Epidermis	-7.92708e-10	1.06011e-09	0.772698	0.999095	-3.15102e-10	2.83557e-09	0.544241	0.999974
A05.360.319.887.Vulva	-8.10063e-10	1.01858e-09	0.786778	0.999095	-2.79351e-09	2.44187e-09	0.873689	0.999974
A15.382.490.315.583.Neutrophils	-7.88193e-10	9.76272e-10	0.790268	0.999095	-2.46058e-09	2.68115e-09	0.820621	0.999974
A05.360.444.Genitalia..Male	-9.1686e-10	1.13274e-09	0.790863	0.999095	-5.9656e-09	2.50318e-09	0.991419	0.999974
A11.436.275.Endothelial.Cells	-1.1146e-09	1.34602e-09	0.796184	0.999095	-5.87977e-09	2.80967e-09	0.981812	0.999974
Brain_Spinal_cord_(cervical_c-1)	-7.36297e-10	8.81926e-10	0.798106	0.999095	1.39791e-09	2.31791e-09	0.273224	0.999974
A15.378.316.Bone.Marrow.Cells	-8.96552e-10	1.06869e-09	0.799245	0.999095	-4.80463e-09	2.67884e-09	0.963557	0.999974
Breast_Mammary_Tissue	-9.26971e-10	1.09029e-09	0.802395	0.999095	-4.7397e-09	2.71639e-09	0.959495	0.999974
A15.382.680.Phagocytes	-9.43121e-10	1.07654e-09	0.809502	0.999095	-5.52767e-09	2.59635e-09	0.983374	0.999974
A14.549.167.646.Periodontium	-1.31714e-09	1.41463e-09	0.824094	0.999095	-2.03065e-09	4.22403e-09	0.684649	0.999974
Vagina	-1.1109e-09	1.17814e-09	0.82714	0.999095	-7.6421e-09	2.38952e-09	0.999309	0.999974
A05.810.453.324.Kidney.Cortex	-9.54578e-10	1.00971e-09	0.827773	0.999095	-4.1773e-09	2.53296e-09	0.950444	0.999974
Cervix_Ectocervix	-9.14278e-10	9.66974e-10	0.827799	0.999095	-7.35719e-09	2.57031e-09	0.997898	0.999974
Liver	-8.94873e-10	9.35478e-10	0.830614	0.999095	-1.87831e-09	2.68499e-09	0.757899	0.999974
A11.329.Connective.Tissue.Cells	-1.03347e-09	1.06522e-09	0.834025	0.999095	-7.85479e-09	2.54685e-09	0.998979	0.999974
A07.541.358.100.Atrial.Appendage	-1.01805e-09	1.01968e-09	0.840957	0.999095	-2.12308e-09	2.56613e-09	0.795981	0.999974
A15.382.490.555.567.622.Lymphocytes..Null	-1.24357e-09	1.24229e-09	0.841594	0.999095	-5.48586e-09	2.96093e-09	0.968041	0.999974
A10.165.114.830.750.Subcutaneous.Fat	-1.13271e-09	1.13043e-09	0.841831	0.999095	-6.71258e-09	2.43958e-09	0.997034	0.999974
A11.436.294.064.Glucagon.Secreting.Cells	-1.23881e-09	1.23596e-09	0.841903	0.999095	-2.19578e-09	3.70514e-09	0.723286	0.999974
A11.872.700.500.Induced.Pluripotent.Stem.Cells	-1.14005e-09	1.10008e-09	0.849976	0.999095	-5.13049e-09	2.65155e-09	0.973499	0.999974
Skin_Sun_Exposed_(Lower_leg)	-1.15783e-09	1.10996e-09	0.851555	0.999095	-4.25869e-09	2.25197e-09	0.970694	0.999974
Colon_Sigmoid	-9.46291e-10	8.7829e-10	0.859355	0.999095	-2.32475e-09	2.14915e-09	0.860308	0.999974
A11.118.637.555.567.562.440.Precursor.Cells..B.Lymphoid	-1.37656e-09	1.26791e-09	0.861194	0.999095	-7.81959e-10	3.02685e-09	0.601928	0.999974
A10.615.Membranes	-1.25723e-09	1.12673e-09	0.867749	0.999095	-4.61245e-09	2.6069e-09	0.96158	0.999974
A10.690.Muscles	-1.17165e-09	1.04335e-09	0.869274	0.999095	-2.52143e-09	2.88926e-09	0.808585	0.999974
A05.810.453.Kidney	-9.98164e-10	8.87776e-10	0.869566	0.999095	-4.71805e-09	2.29398e-09	0.980143	0.999974
A14.549.Mouth	-1.22097e-09	1.08503e-09	0.869765	0.999095	-2.84112e-09	2.71625e-09	0.852213	0.999974
Muscle_Skeletal	-1.02583e-09	9.01504e-10	0.872422	0.999095	-3.30878e-09	2.04107e-09	0.947502	0.999974
A10.615.789.Serous.Membrane	-1.18113e-09	1.03113e-09	0.873993	0.999095	-7.27015e-09	2.56267e-09	0.997723	0.999974
A04.531.520.Nasal.Mucosa	-1.42948e-09	1.13137e-09	0.896793	0.999095	-7.05358e-09	2.70685e-09	0.995417	0.999974
A03.734.Pancreas	-1.36729e-09	9.98387e-10	0.914579	0.999095	-7.10406e-09	2.28416e-09	0.999065	0.999974
A10.549.400.Lymph.Nodes	-1.54126e-09	1.10127e-09	0.919173	0.999095	-8.2381e-09	2.52699e-09	0.999443	0.999974
A06.407.071.Adrenal.Glands	-1.33588e-09	9.31278e-10	0.92428	0.999095	-3.27954e-09	2.23285e-09	0.929052	0.999974
A07.231.114.Arteries	-1.68072e-09	1.09533e-09	0.937539	0.999095	-3.72382e-09	2.71906e-09	0.914583	0.999974
A15.382.812.522.Macrophages	-1.61721e-09	1.04853e-09	0.938508	0.999095	-6.69683e-09	2.33091e-09	0.997967	0.999974
Esophagus_Mucosa	-1.94472e-09	1.2228e-09	0.944126	0.999095	-6.04579e-09	2.28739e-09	0.995892	0.999974
A10.336.707.Prostate	-1.82728e-09	1.13048e-09	0.946994	0.999095	-4.83739e-09	2.54199e-09	0.971479	0.999974
A11.329.372.600.Macrophages..Alveolar	-1.65221e-09	9.97337e-10	0.951202	0.999095	-7.57995e-09	2.59542e-09	0.998253	0.999974
A11.436.397.Keratinocytes	-1.88864e-09	1.13276e-09	0.952272	0.999095	-6.95985e-09	2.53316e-09	0.996997	0.999974
A10.165.114.830.500.750.Subcutaneous.Fat..Abdominal	-1.85536e-09	1.10557e-09	0.953346	0.999095	-6.03014e-09	2.4819e-09	0.992443	0.999974
A10.615.550.Mucous.Membrane	-1.6977e-09	1.00908e-09	0.953756	0.999095	-6.95303e-09	2.48351e-09	0.997442	0.999974
A05.360.319.679.690.Myometrium	-2.02296e-09	1.19576e-09	0.954656	0.999095	-1.43277e-09	2.91055e-09	0.688735	0.999974
A05.360.444.492.362.Foreskin	-1.8153e-09	1.07292e-09	0.95467	0.999095	-8.26389e-09	2.57778e-09	0.999327	0.999974
A05.360.319.679.Uterus	-1.8174e-09	1.07188e-09	0.955013	0.999095	-5.92268e-09	2.44251e-09	0.992342	0.999974
A10.272.Epithelium	-1.96289e-09	1.11191e-09	0.961246	0.999095	-6.18934e-09	2.65158e-09	0.990208	0.999974
A11.872.040.Adult.Stem.Cells	-1.86668e-09	1.05191e-09	0.962016	0.999095	-6.27274e-09	2.37139e-09	0.995918	0.999974
Whole_Blood	-1.7115e-09	9.48416e-10	0.96443	0.999095	-4.10718e-09	2.66538e-09	0.938334	0.999974
A07.541.358.Heart.Atria	-1.64558e-09	9.019e-10	0.965967	0.999095	-4.2271e-09	2.4893e-09	0.955257	0.999974
A11.627.635.Myeloid.Progenitor.Cells	-1.92724e-09	1.0244e-09	0.970036	0.999095	-4.48526e-09	2.8672e-09	0.941131	0.999974
Skin_Not_Sun_Exposed_(Suprapubic)	-2.03538e-09	1.05839e-09	0.972765	0.999095	-5.66358e-09	2.13495e-09	0.996009	0.999974
A07.541.560.Heart.Ventricles	-1.6819e-09	8.74315e-10	0.972802	0.999095	-5.97834e-09	2.16774e-09	0.997091	0.999974
A10.549.Lymphoid.Tissue	-2.1571e-09	1.08098e-09	0.977006	0.999095	-7.515e-09	2.68396e-09	0.997445	0.999974
Minor_Salivary_Gland	-1.78843e-09	8.45138e-10	0.982834	0.999095	-6.92614e-09	2.13287e-09	0.999418	0.999974
Cells_EBV-transformed_lymphocytes	-2.57468e-09	1.19651e-09	0.984295	0.999095	-6.30153e-09	2.56113e-09	0.993062	0.999974
A11.872.378.590.817.Megakaryocyte.Erythroid.Progenitor.Cells	-2.52863e-09	1.15394e-09	0.985785	0.999095	-9.33809e-09	2.62888e-09	0.999809	0.999974
A07.541.Heart	-1.98696e-09	8.58231e-10	0.989698	0.999095	-6.24296e-09	2.09013e-09	0.998591	0.999974
Lung	-2.10712e-09	8.90363e-10	0.991023	0.999095	-8.06546e-09	2.14489e-09	0.999915	0.999974
A11.872.378.Hematopoietic.Stem.Cells	-2.55107e-09	1.04701e-09	0.992585	0.999095	-7.20375e-09	2.57481e-09	0.997427	0.999974
Heart_Atrial_Appendage	-2.12125e-09	8.44079e-10	0.994016	0.999095	-7.00442e-09	2.12873e-09	0.9995	0.999974
A06.407.071.140.Adrenal.Cortex	-2.57537e-09	9.9616e-10	0.995135	0.999095	-5.29525e-09	2.33655e-09	0.988283	0.999974
A07.541.510.110.Aortic.Valve	-2.77255e-09	1.05615e-09	0.99567	0.999095	-8.50365e-09	2.32238e-09	0.999875	0.999974
A11.436.329.Granulosa.Cells	-2.85513e-09	1.07066e-09	0.99617	0.999095	-4.18535e-09	2.8809e-09	0.926859	0.999974
Artery_Aorta	-2.63812e-09	9.59461e-10	0.997017	0.999095	-5.41986e-09	2.11314e-09	0.994839	0.999974
A17.815.Skin	-2.77606e-09	9.24758e-10	0.998659	0.999095	-6.32332e-09	2.46265e-09	0.994881	0.999974
Artery_Coronary	-2.58528e-09	8.2864e-10	0.999095	0.999095	-4.97519e-09	2.0681e-09	0.991929	0.999974

### Sheet: Table S3
Supplementary Table 3. Enrichment for GxPA and GxSB effects among the top vQTL and GWAS associations for BMI.
	PA				SB
	vQTL		GWAS		vQTL		GWAS
SNP percentage	Enrichment	P-value	Enrichment	P-value	Enrichment	P-value	Enrichment	P-value
0.001	4.97963	3.1614e-21	4.90598	4.0781e-19	2.78033	3.7778e-08	2.45263	1.8918e-05
0.005	3.10365	6.4659e-35	3.02438	2.0935e-30	2.00608	1.7247e-13	1.52394	0.00013092
0.01	2.74156	3.5126e-49	2.61298	4.4109e-40	2.08763	1.2303e-28	1.35462	0.00018152
0.05	2.09926	2.244e-101	1.73878	1.1066e-46	1.78516	2.7454e-72	1.20206	2.4874e-06
0.1	1.82406	1.343e-113	1.58202	1.6731e-56	1.6424	6.2869e-94	1.10141	0.00066374
0.15	1.66409	4.009e-109	1.46232	1.2833e-52	1.51059	1.52e-87	1.09107	0.00027095
PA: physical activity; SB: sedentary behavior
The enrichment is defined as the actual count of significant GxE (P-value < 0.05) among top vQTL and GWAS SNPs divided by the expected count.
Top vQTL and GWAS SNPs are defined as top p percent of SNPs (p=0.1,0.5,1,5,10,15) ordered by p-values in the clumped summary statistics.
P-values for enrichment were obtained from Fisher's exact test.

### Sheet: Table S4
Supplementary Table 4. Benchmarking the prediction accuracy of vPGS for population-level BMI variability using DGLM.
	HRS (N=10,550)			Add Health (N=6,717)			WLS (N=4,694)
Methods	Beta	SE	P-value	Beta	SE	P-value	Beta	SE	P-value
QUAIL	0.0602568	0.0138852	1.4271e-05	0.0450682	0.0172951	0.00916515	0.0651268	0.0206843	0.00164052
HLMM_Var	0.0332543	0.0137934	0.0159141	0.0173223	0.0172824	0.316195	0.0269885	0.0206701	0.191661
HLMM_Disp	0.0147296	0.0138214	0.286555	0.00141142	0.0172819	0.934909	0.0281236	0.020683	0.17391
DRM	0.0643426	0.0148747	1.52092e-05	0.0399109	0.0175434	0.0229068	0.0507119	0.0214197	0.017907
Abbreviations: HRS, Health and Retirement Study; Add Health, The National Longitudinal Study of Adolescent to Adult Health; WLS, The Wisconsin Longitudinal Study

### Sheet: Table S5
Supplementary Table 5. vPGSxE interaction effects in UK Biobank holdout samples.
Behavioral Trait	Interaction	SE	P-value
PA	-0.123889	0.0216956	1.13e-08
SB	0.0293016	0.00678633	1.58e-05
PA: physical activity; SB: sedentary behavior

### Sheet: Table S6
Supplementary Table 6. vPGSxE interaction effects in UK Biobank holdout samples with vPGS-Sex and vPGS-Birthyear interaction terms as additional covariates.
Behavioral Trait	Interaction	SE	P-value
PA	-0.122724	0.0217735	1.74283e-08
SB	0.0367623	0.0069243	1.10443e-07
PA: physical activity; SB: sedentary behavior

### Sheet: Table S7
Supplementary Table 7. Suggestively significant vQTL (p < 1e-5) for BMI identified using QUAIL dispersion effects.
chr	BP	A1	A2	SNP	freq	beta	SE	P
1	73289634	G	A	rs1581574	0.0278169	0.0407607	0.00873416	3.06004e-06
1	219657124	T	G	rs2820427	0.328917	0.0412546	0.00873424	2.32116e-06
1	241199956	C	T	rs2500241	0.28636	-0.0422077	0.00873499	1.35208e-06
3	85171018	T	C	rs62250629	0.360406	0.0446932	0.00873359	3.09953e-07
3	156798732	G	A	rs900399	0.396311	-0.0485581	0.00873458	2.71046e-08
4	87963633	G	T	rs56395939	0.193315	-0.0389591	0.00873475	8.18903e-06
5	20720245	C	T	rs191844982	0.15083	0.0433933	0.0087335	6.74655e-07
5	80737420	A	G	rs13177962	0.222067	0.0404561	0.00873516	3.63313e-06
5	148467117	T	C	rs138120707	0.0203847	-0.0442653	0.00873414	4.02045e-07
6	27040402	C	G	rs35608615	0.136953	0.0566021	0.00873502	9.18931e-11
6	32198981	T	C	rs3130297	0.134402	0.0413005	0.0087351	2.26701e-06
6	47790848	C	T	rs928112	0.0185351	-0.0401282	0.0087346	4.34629e-06
8	10138484	C	G	rs2975644	0.112734	-0.0427861	0.0087336	9.63523e-07
9	26548781	A	G	rs117386144	0.0132893	0.0386428	0.00873412	9.67636e-06
9	35188817	A	T	rs4111859	0.144126	-0.0398553	0.00873496	5.05064e-06
10	18510079	T	C	rs1757219	0.258466	0.040834	0.00873633	2.95425e-06
14	65681560	A	G	rs118048345	0.0145906	-0.0417356	0.00873472	1.77007e-06
16	29935052	G	C	rs7184288	0.38134	0.0422611	0.00873563	1.3135e-06
19	18265778	T	C	rs2173006	0.399198	-0.0418873	0.00873277	1.61467e-06
19	56228867	T	C	rs565342448	0.0242959	0.0398224	0.008736	5.15562e-06
20	33030354	T	C	rs369580315	0.491338	-0.04244	0.00873567	1.18483e-06
